# Landscape of Evolutionary Arms Races between Transposable Elements and KRAB-ZFP Family

**DOI:** 10.1101/2024.05.20.595046

**Authors:** Masato Kosuge, Jumpei Ito, Michiaki Hamada

## Abstract

Transposable elements (TEs) are mobile parasitic sequences that have expanded within the host genome. It has been hypothesized that host organisms have expanded the Krüppel-associated box-containing zinc finger proteins (KRAB-ZFPs), which epigenetically suppress TEs, to counteract disorderly TE transpositions. This process is referred to as the evolutionary arms race. However, the extent to which this evolutionary arms race occurred across various TE families remains unclear. In the present study, we systematically explored the evolutionary arms race between TE families and KRAB-ZFPs using public ChIP-seq data. We discovered and characterized new instances of evolutionary arms races with KRAB-ZFPs in endogenous retroviruses. Furthermore, we found that the regulatory landscape shaped by this arms race contributed to the gene regulatory network. In summary, our results provide insight into the impact of the evolutionary arms race on TE families, the KRAB-ZFP family, and host gene regulatory networks.
