## Supplementary Data 1-5 for "Landscape of Evolutionary Arms Races between Transposable Elements and KRAB-ZFP Family": Supplementary Data 3.xlsx

### Sheet: Supplementary Data 3
Supplementary Data 3. Metadata and evolutionary age of KRAB-ZFPs.
KZFP gene symbol	ENSEMBL ID	evolutionary age of KZFP for analysis	evolutionary age of KZFP in Imbeault et al.	evolutionary age of KZFP in Tribolet-Hardy et al.	Num. of ChIP-seq samples
PRDM9	ENSG00000164256	0	0	0	1
ZNF763	ENSG00000197054	6.7	19.9	6.7	1
ZNF208	ENSG00000160321	6.7	0	6.7	0
ZNF781	ENSG00000196381	6.7	90.9	6.7	2
ZNF439	ENSG00000171291	9.1	29.1	9.1	1
ZNF587B	ENSG00000269343	9.1	43.1	9.1	1
ZNF93	ENSG00000184635	9.1	19.9	9.1	1
ZNF578	ENSG00000258405	9.1	6.6	9.1	1
ZNF90	ENSG00000213988	9.1	15.8	9.1	1
ZNF138	ENSG00000197008	9.1	43.1	9.1	7
ZNF676	ENSG00000196109	15.8	19.9	15.8	1
ZNF491	ENSG00000177599	15.8	19.9	15.8	0
ZNF723		15.8		15.8	1
ZNF765	ENSG00000196417	15.8	6.6	15.8	1
ZNF525	ENSG00000203326	20.2	6.6	20.2	1
ZNF727	ENSG00000257482	20.2	19.9	20.2	1
ZNF479	ENSG00000185177	20.2	19.9	20.2	1
ZNF721	ENSG00000182903	20.2	19.9		1
ZNF717	ENSG00000227124	20.2	19.9		3
ZNF85	ENSG00000105750	29.4	29.1	29.4	2
ZNF99	ENSG00000213973	29.4	29.1	29.4	0
ZNF91	ENSG00000167232	29.4	29.1		0
ZNF761		29.4		29.4	3
ZNF493	ENSG00000196268	29.4	29.1	29.4	1
ZNF57	ENSG00000171970	29.4	105	29.4	3
ZNF66	ENSG00000160229	29.4	29.1	29.4	1
ZNF69	ENSG00000198429	29.4	29.1	29.4	1
ZNF257	ENSG00000197134	29.4	29.1	29.4	5
ZNF675	ENSG00000197372	29.4	43.1	29.4	2
ZNF678	ENSG00000181450	29.4	29.1	29.4	2
ZNF486	ENSG00000256229	29.4	29.1	29.4	1
ZNF589	ENSG00000164048	29.4	29.1		3
ZNF626	ENSG00000188171	29.4	29.1	29.4	3
ZNF440	ENSG00000171295	29.4	29.1	29.4	1
ZNF726	ENSG00000213967	29.4	29.1	29.4	1
ZNF544	ENSG00000198131	29.4	105	29.4	3
ZNF845	ENSG00000213799	29.4	29.1	29.4	1
ZNF844	ENSG00000223547	29.4	29.1	29.4	0
ZNF530	ENSG00000183647	29.4	105	29.4	5
ZNF429	ENSG00000197013	29.4	29.1	29.4	1
ZNF816	ENSG00000180257	29.4	29.1		4
ZNF611	ENSG00000213020	29.4	29.1	29.4	1
ZNF117	ENSG00000152926	29.4	29.1	29.4	0
ZNF813	ENSG00000198346	29.4	29.1	29.4	1
ZNF808	ENSG00000198482	29.4	29.1	29.4	1
ZNF701	ENSG00000167562	29.4	29.1	29.4	3
ZNF700	ENSG00000196757	29.4	29.1		3
ZNF600	ENSG00000189190	29.4	29.1	29.4	4
ZNF681	ENSG00000196172	29.4	29.1	29.4	1
ZNF728	ENSG00000269067	29.4	19.9	29.4	1
ZNF729	ENSG00000196350	29.4	29.1	29.4	1
ZNF730	ENSG00000183850	29.4	29.1	29.4	1
ZNF732	ENSG00000186777	29.4	29.1	29.4	2
ZNF552	ENSG00000178935	29.4	29.1	29.4	3
ZNF737	ENSG00000237440	29.4	29.1	29.4	3
ZNF253	ENSG00000256771	29.4	29.1	29.4	5
ZNF860	ENSG00000197385	29.4	43.1	29.4	1
ZNF841	ENSG00000197608	43.2	43.1	43.2	3
ZNF337	ENSG00000130684	43.2	43.1	43.2	3
ZNF431	ENSG00000196705	43.2	43.1	43.2	5
ZNF720	ENSG00000197302	43.2	43.1	43.2	2
ZNF345	ENSG00000251247	43.2	105	43.2	0
ZNF347	ENSG00000197937	43.2	43.1	43.2	3
ZNF141	ENSG00000131127	43.2	43.1	43.2	1
ZNF670	ENSG00000135747	43.2	67.6	43.2	5
ZNF680	ENSG00000173041	43.2	43.1	43.2	6
ZNF490	ENSG00000188033	43.2	43.1	43.2	4
ZNF682	ENSG00000197124	43.2	43.1	43.2	2
ZNF492	ENSG00000229676	43.2	29.1	43.2	1
ZNF695	ENSG00000197472	43.2	29.1	43.2	3
ZNF92	ENSG00000146757	43.2	43.1	43.2	2
ZNF98	ENSG00000197360	43.2	29.1	43.2	0
ZNF595		43.2		43.2	1
ZNF100	ENSG00000197020	43.2	43.1	43.2	3
ZNF101	ENSG00000181896	43.2	43.1	43.2	3
ZNF506	ENSG00000081665	43.2	43.1	43.2	1
ZNF107	ENSG00000196247	43.2	43.1	43.2	0
ZNF610	ENSG00000167554	43.2	43.1	43.2	3
ZNF814	ENSG00000204514	43.2	43.1	43.2	1
ZNF14	ENSG00000105708	43.2	75.9	43.2	1
ZNF708	ENSG00000182141	43.2	43.1	43.2	2
ZNF124	ENSG00000196418	43.2	43.1	43.2	5
ZNF17	ENSG00000186272	43.2	81.3	43.2	3
ZNF528	ENSG00000167555	43.2	43.1	43.2	5
ZNF836	ENSG00000196267	43.2	43.1	43.2	1
ZNF714	ENSG00000160352	43.2	43.1	43.2	1
ZNF616	ENSG00000204611	43.2	43.1	43.2	3
ZNF430	ENSG00000118620	43.2	43.1	43.2	3
ZNF716	ENSG00000182111	43.2	43.1	43.2	1
ZNF273	ENSG00000198039	43.2	43.1	43.2	2
ZNF43	ENSG00000198521	43.2	43.1	43.2	1
ZNF749	ENSG00000186230	43.2	43.1	43.2	3
ZNF44	ENSG00000197857	43.2	43.1		3
ZNF736	ENSG00000234444	43.2	43.1	43.2	1
ZNF880	ENSG00000221923	43.2	43.1	43.2	1
ZNF441	ENSG00000197044	43.2	43.1	43.2	3
ZNF679	ENSG00000197123	43.2	43.1	43.2	1
ZNF267	ENSG00000185947	43.2	43.1	43.2	1
ZNF562	ENSG00000171466	43.2	43.1	43.2	3
ZNF480	ENSG00000198464	43.2	43.1	43.2	1
ZNF766	ENSG00000196214	43.2	43.1	43.2	5
ZNF561	ENSG00000171469	43.2	43.1	43.2	5
ZNF195	ENSG00000005801	43.2	43.1	43.2	1
ZNF559	ENSG00000188321	43.2	105	43.2	1
ZNF254	ENSG00000213096	43.2	43.1	43.2	1
ZNF417	ENSG00000173480	74	29.1	74	1
ZNF587	ENSG00000198466	74	29.1	74	2
ZNF136	ENSG00000196646	74	75.9	74	7
ZNF433	ENSG00000197647	74	43.1	74	3
ZNF625	ENSG00000257591	74	43.1	74	1
ZNF627	ENSG00000198551	74	75.9	74	1
ZNF778	ENSG00000170100	74	75.9	74	6
ZNF780A	ENSG00000197782	74	97.5	74	5
ZNF607	ENSG00000198182	74	75.9	74	3
ZNF780B	ENSG00000128000	74	97.5	74	1
ZNF77	ENSG00000175691	76	97.5	76	3
ZNF560	ENSG00000198028	76	75.9		3
ZNF468	ENSG00000204604	76	29.1	76	3
ZNF564	ENSG00000249709	76		76	1
ZNF563	ENSG00000188868	76	43.1	76	4
ZNF799	ENSG00000196466	76	43.1	76	1
ZNF443	ENSG00000180855	76	43.1	76	1
KRBOX4	ENSG00000147121	76	75.9	76	0
ZNF28	ENSG00000198538	76	29.1	76	1
ZNF823	ENSG00000197933	76	43.1	76	1
ZNF442	ENSG00000198342	76	43.1	76	1
ZNF878	ENSG00000257446	76	43.1	76	3
ZNF320	ENSG00000182986	76	29.1	76	3
ZNF415	ENSG00000170954	90	75.9	90	2
ZNF791	ENSG00000173875	90	90.9	90	3
ZNF83	ENSG00000167766	90	90.9		4
ZNF416	ENSG00000083817	90	90.9	90	6
ZNF160	ENSG00000170949	90	90.9	90	3
ZNF540	ENSG00000171817	90	90.9	90	1
ZNF266	ENSG00000174652	90	85.9	90	3
ZNF665	ENSG00000197497	90	90.9	90	1
ZNF426	ENSG00000130818	90	90.9	90	3
ZNF792	ENSG00000180884	96	97.5	96	5
ZNF586	ENSG00000083828	96	43.1	96	4
ZNF596	ENSG00000172748	96	97.5	96	3
ZNF534	ENSG00000198633	96	0	96	1
ZNF548	ENSG00000188785	96	97.5	96	5
ZNF30	ENSG00000168661	96	97.5	96	6
ZNF169	ENSG00000175787	96	97.5	96	4
ZNF551	ENSG00000204519	96	97.5	96	3
ZNF37A	ENSG00000075407	96	105	96	4
ZNF549	ENSG00000121406	96	90.9	96	7
ZNF519	ENSG00000175322	96	19.9	96	3
ZNF343	ENSG00000088876	96	97.5		3
ZNF211	ENSG00000121417	96	97.5	96	4
ZNF114	ENSG00000178150	96	0	96	5
ZIK1	ENSG00000171649	96	90.9	96	3
ZNF425	ENSG00000204947	96	97.5	96	3
ZIM3	ENSG00000141946	96	97.5	96	2
ZNF655	ENSG00000197343	96	97.5	96	2
ZNF555	ENSG00000186300	96	105	96	3
ZNF556	ENSG00000172000	96	97.5	96	3
ZNF776	ENSG00000152443	96	75.9	96	5
ZNF573	ENSG00000189144	96	97.5	96	1
ZNF785	ENSG00000197162	96	97.5	96	5
ZNF879	ENSG00000234284	105	105	105	3
ZNF302	ENSG00000089335	105	105	105	5
ZFP1	ENSG00000184517	105	105	105	5
ZNF805	ENSG00000204524	105	105	105	1
ZNF404	ENSG00000176222	105	105	105	3
ZNF300	ENSG00000145908	105	105	105	1
ZNF8	ENSG00000273439	105		105	1
ZFP14	ENSG00000142065	105	105	105	3
ZNF606	ENSG00000166704	105	105	105	1
ZNF510	ENSG00000081386	105	105	105	5
ZNF304	ENSG00000131845	105	105	105	1
ZNF7	ENSG00000147789	105	105	105	5
ZFP2	ENSG00000198939	105	105	105	0
ZNF605	ENSG00000196458	105	105	105	3
ZNF517	ENSG00000197363	105	105	105	1
ZNF418	ENSG00000196724	105	43.1	105	2
ZNF317	ENSG00000130803	105	105	105	10
ZNF10	ENSG00000256223	105	105	105	5
ZFP28	ENSG00000196867	105	105		3
ZNF514	ENSG00000144026	105	105	105	3
ZNF311	ENSG00000197935	105	105	105	5
ZNF112	ENSG00000062370	105	105	105	3
ZNF613	ENSG00000176024	105	105	105	1
ZNF420	ENSG00000197050	105	105	105	1
ZNF324	ENSG00000083812	105	105	105	6
ZFP37	ENSG00000136866	105	105	105	5
ZNF707	ENSG00000181135	105	105	105	7
ZNF419	ENSG00000105136	105	97.5	105	3
ZNF12	ENSG00000164631	105	105	105	5
ZFP30	ENSG00000120784	105	105	105	5
ZFP69	ENSG00000187815	105	105	105	1
ZNF782	ENSG00000196597	105	105	105	3
ZNF284	ENSG00000186026	105		105	1
ZNF689	ENSG00000156853	105	105	105	2
ZNF285	ENSG00000267508	105	105	105	1
ZNF577	ENSG00000161551	105	105	105	3
ZNF699	ENSG00000196110	105	105	105	3
ZNF582	ENSG00000018869	105	105	105	3
ZNF287	ENSG00000141040	105	105	105	1
ZNF274	ENSG00000171606	105	105		25
ZNF568	ENSG00000198453	105	105		2
ZNF569	ENSG00000196437	105	105	105	3
ZNF84	ENSG00000198040	105	105	105	3
ZNF570	ENSG00000171827	105	105	105	3
ZNF684	ENSG00000117010	105	105	105	2
ZNF283	ENSG00000167637	105	105	105	1
ZNF571	ENSG00000180479	105	105	105	3
ZNF773	ENSG00000152439	105	97.5	105	3
ZNF485	ENSG00000198298	105	105	105	3
ZNF565	ENSG00000196357	105	105		3
ZNF268	ENSG00000090612	105	105	105	1
ZNF566	ENSG00000186017	105	105	105	1
ZNF487	ENSG00000243660	105	105	105	1
ZNF567	ENSG00000189042	105	105	105	3
ZNF81	ENSG00000197779	105	105	105	1
ZNF197	ENSG00000186448	105	105	105	3
ZNF674	ENSG00000251192	105	105	105	3
ZNF74	ENSG00000185252	105	105	105	1
ZNF264	ENSG00000083844	105	105	105	5
ZNF483	ENSG00000173258	105	105	105	3
ZNF772	ENSG00000197128	105	105	105	3
ZNF484	ENSG00000127081	105	105	105	3
ZNF677	ENSG00000197928	105	105	105	4
ZNF658		105		105	2
ZNF583	ENSG00000198440	105	105	105	3
ZNF584	ENSG00000171574	105	105	105	3
ZNF790	ENSG00000197863	105	105	105	3
ZNF585A	ENSG00000196967	105	105	105	1
ZNF585B	ENSG00000245680	105	105	105	3
ZNF793	ENSG00000188227	105	105	105	2
ZNF597	ENSG00000167981	105	105	105	5
ZNF599	ENSG00000153896	105	105	105	1
ZNF558	ENSG00000167785	105	105	105	5
ZNF669	ENSG00000188295	105	97.5	105	3
ZNF189	ENSG00000136870	105	105	105	4
ZNF256	ENSG00000152454	105	81.3	105	5
ZNF471	ENSG00000196263	105	85.9	105	1
ZNF473	ENSG00000142528	105	105	105	3
ZNF671	ENSG00000083814	105	105	105	3
ZNF71	ENSG00000197951	105	105	105	2
ZNF251	ENSG00000198169	105	105	105	3
ZNF461	ENSG00000197808	105	105	105	1
ZNF45	ENSG00000124459	105	105	105	2
ZNF182	ENSG00000147118	105	105		1
ZNF557	ENSG00000130544	105	29.1	105	3
ZNF667	ENSG00000198046	105	105	105	2
ZNF184	ENSG00000096654	105	105	105	12
ZNF470	ENSG00000197016	105	105	105	1
ZNF248	ENSG00000198105	105	105	105	3
ZNF454	ENSG00000178187	105	105	105	3
ZNF554	ENSG00000172006	105	105	105	3
ZNF180	ENSG00000167384	105	105	105	3
ZNF250	ENSG00000196150	105	105	105	3
ZNF460	ENSG00000197714	105	75.9	105	3
ZNF662	ENSG00000182983	105	105	105	1
ZNF181	ENSG00000197841	105	105	105	3
ZNF445	ENSG00000185219	105	105	105	3
ZNF649	ENSG00000198093	105	105	105	1
ZNF891	ENSG00000214029	105	105	105	3
ZNF175	ENSG00000105497	105	105	105	6
ZNF239	ENSG00000196793	105	105	105	4
ZNF394	ENSG00000160908	105	105	105	4
ZNF41	ENSG00000147124	105	105	105	6
ZNF177	ENSG00000188629	105	105	105	1
ZNF829	ENSG00000185869	105	105	105	1
ZNF34	ENSG00000196378	105	105	105	6
ZNF234	ENSG00000263002	105	105	105	3
ZNF382	ENSG00000161298	105	105	105	10
ZNF550	ENSG00000251369	105	105		3
ZNF641	ENSG00000167528	105	179.2	105	1
ZNF235	ENSG00000159917	105	105	105	3
ZNF383	ENSG00000188283	105	105	105	3
ZNF155	ENSG00000204920	105	43.1	105	3
ZNF230	ENSG00000159882	105	43.1	105	3
ZNF354B	ENSG00000178338	105	105	105	7
ZNF33B	ENSG00000196693	105	105	105	3
ZNF157	ENSG00000147117	105	105	105	3
ZNF233	ENSG00000159915	105	105	105	1
ZNF354C	ENSG00000177932	105	105	105	5
ZNF630	ENSG00000221994	105	105	105	1
ZNF227	ENSG00000131115	105	105	105	1
ZNF350	ENSG00000256683	105	105	105	6
ZNF546	ENSG00000187187	105	105	105	3
ZNF154	ENSG00000179909	105	97.5	105	1
ZNF229	ENSG00000167383	105	105	105	1
ZNF354A	ENSG00000169131	105	105	105	2
ZNF547	ENSG00000152433	105	75.9	105	6
ZNF33A	ENSG00000189180	105	105	105	6
ZNF225	ENSG00000256294	105	75.9	105	3
ZNF543	ENSG00000178229	105	105	105	3
ZNF624	ENSG00000197566	105	105	105	5
ZNF846	ENSG00000196605	105	105	105	1
ZNF26	ENSG00000198393	105	105	105	3
ZNF140	ENSG00000196387	105	105	105	6
ZNF226	ENSG00000167380	105	105	105	1
ZNF850	ENSG00000267041	105	29.1	105	3
ZNF223	ENSG00000267022	105	43.1	105	3
ZNF620	ENSG00000177842	105	105		1
ZFP92	ENSG00000189420	105	105	105	2
ZNF23	ENSG00000167377	105	105	105	5
ZNF224	ENSG00000267680	105	75.9	105	6
ZNF432	ENSG00000256087	105	105	105	3
ZNF621	ENSG00000172888	105	105	105	4
ZNF25	ENSG00000175395	105	105	105	3
ZFP82	ENSG00000181007	105	105	105	4
ZNF19	ENSG00000157429	105	105		3
ZNF134	ENSG00000213762	105	105	105	3
ZNF222	ENSG00000159885	105	43.1	105	1
ZNF334	ENSG00000198185	105	105	105	1
ZNF619	ENSG00000177873	105	105	105	3
ZFP90	ENSG00000184939	105	105	105	3
ZNF135	ENSG00000176293	105	105	105	1
ZNF132	ENSG00000131849	105	105	105	3
ZNF331	ENSG00000130844	105	105	105	9
ZNF615	ENSG00000197619	105	105	105	3
ZFP69B	ENSG00000187801	105	105	105	3
ZNF133	ENSG00000125846	105	105	105	5
ZNF221	ENSG00000159905	105	75.9	105	5
ZNF333	ENSG00000160961	105	105		3
ZNF529	ENSG00000186020	105	105	105	3
ZFP57	ENSG00000204644	105	105	105	3
RBAK	ENSG00000146587	105	105	105	5
ZNF214	ENSG00000149050	105	105	105	4
ZNF324B	ENSG00000249471	105	105	105	1
ZNF527	ENSG00000189164	105	105	105	3
ZNF614	ENSG00000142556	105	105	105	3
ZKSCAN3	ENSG00000189298	159	105	159	3
ZNF2	ENSG00000163067	159	163.7	159	3
ZNF746	ENSG00000181220	159	179.2	159	5
ZNF747	ENSG00000169955	159	43.1	159	5
ZNF764	ENSG00000169951	159	105	159	3
ZNF263	ENSG00000006194	159	163.7	159	11
ZNF75A	ENSG00000162086	159	163.7		3
ZNF275	ENSG00000063587	159	105	159	2
ZKSCAN2	ENSG00000155592	159	179.2	159	1
ZKSCAN1	ENSG00000106261	159	163.7	159	9
ZIM2	ENSG00000269699	159	97.5	159	1
ZNF213	ENSG00000085644	159	179.2	159	1
ZNF205	ENSG00000122386	159	163.7	159	3
ZNF202	ENSG00000166261	159	179.2	159	3
ZNF3	ENSG00000166526	159	163.7	159	6
ZNF500	ENSG00000103199	159	179.2	159	1
ZNF446	ENSG00000083838	159	105	159	3
ZKSCAN8	ENSG00000198315	159	163.7	159	9
ZKSCAN7	ENSG00000196345	159	163.7	159	1
ZKSCAN5	ENSG00000196652	159	163.7	159	3
ZNF852	ENSG00000178917	159	163.7	159	1
ZKSCAN4	ENSG00000187626	159	105	159	1
ZNF436	ENSG00000125945	159	179.2	159	4
ZNF316		159		159	5
ZNF286A	ENSG00000255104	159	105	159	1
ZNF688	ENSG00000229809	159		159	1
ZNF786	ENSG00000197362	159	105	159	3
ZNF789	ENSG00000198556	159	105	159	1
ZNF398	ENSG00000197024	312	320.5	312.1	5
ZNF75D	ENSG00000186376	312	163.7	312	4
ZNF777	ENSG00000196453	312	320.5	312.1	5
ZNF282	ENSG00000170265	312	320.5	312.1	8
ZNF783	ENSG00000204946	312	320.5	312.1	1
ZNF705D		312		312	1
ZNF705E		312		312	1
ZNF18	ENSG00000154957	312	163.7	312	6
ZNF713	ENSG00000178665	312	105	312	3
ZNF215	ENSG00000149054	312	105	312	4
ZNF212	ENSG00000170260	312	179.2	312.1	3
ZNF705G	ENSG00000215372	312	0	312	1
ZNF705B	ENSG00000215356	312	0	312	1
ZNF705A	ENSG00000196946	312	0	312	2
PRDM7		352		352	0
ZNF709	ENSG00000242852				1
ZNF20	ENSG00000132010				2
AC115220.1					0
ZNF718					1
ZNF724					0
ZNF735					1
ZNF738					0
ZNF875					0
ZNF888					0
