## Supplementary Data 1-5 for "Landscape of Evolutionary Arms Races between Transposable Elements and KRAB-ZFP Family": Supplementary Data 4.xlsx

### Sheet: Supplementary Data 4
Supplementary Data 4. Candidates of TE evasion from KRAB-ZFPs.
repeat family name	KZFP gene symbol	subfamily1	subfamily2	difference of binding rate	adjusted p value	subfamily1 binding rate	subfamily2 binding rate	repeat class	repeat region	subfamily1 branch	subfamily2 branch	subfamily1 age	subfamily2 age	KZFP age
MER11	ZNF808	MER11B	MER11D	1	0	1	0	ERV/LTR	LTR	Catarrhini	Hominoidea	29.4	20.2	29.4
Harlequin	ZNF534	Harlequin_3	Harlequin_1	0.7317	0	0.731707	0	ERV/LTR	Int	Catarrhini	Hominoidea	29.4	20.2	96
MER11	ZNF440	MER11B	MER11D	0.6667	0	0.666667	0	ERV/LTR	LTR	Catarrhini	Hominoidea	29.4	20.2	29.4
MER65	ZNF780B	MER65C	MER65B	0.6269	0	0.626911	0	ERV/LTR	LTR	Primatomorpha	Primates	76	74	74
LTR7	ZNF808	LTR7YY	LTR7up3	0.5818	0	0.581818	0	ERV/LTR	LTR	Hominoidea	Homininae	20.2	9.1	29.4
SVA	ZNF611	SVA_C	SVA_E	0.5639	0	0.8	0.236111	Retroposon		Homininae	Hominini	9.1	6.7	29.4
L1P_5end	ZNF93	L1P1_5end	L1HS_5end	0.4825	0	0.49719	0.0146991	LINE	5end	Hominoidea	Homininae	20.2	9.1	9.1
L1P_5end	ZNF765	L1P2_5end	L1HS_5end	0.4187	0	0.423766	0.00505282	LINE	5end	Catarrhini	Homininae	29.4	9.1	15.8
L1P_5end	ZNF528	L1PBa_5end	L1P2_5end	0.3829	0	0.386408	0.0034726	LINE	5end	Simiiformes	Catarrhini	43.2	29.4	43.2
L1M_5end	ZNF471	L1M3c_5end	L1M2b_5end	0.3731	0	0.373134	0	LINE	5end	Boreoeutheria	Primates	96	74	105
HERVH	ZNF600	HERVH_4	HERVH_1	0.3706	0	0.376471	0.00590551	ERV/LTR	Int	Simiiformes	Hominidae	43.2	15.8	29.4
LTR7	ZNF57	LTR7B2	LTR7YY	0.3481	0	0.348148	0	ERV/LTR	LTR	Catarrhini	Hominoidea	29.4	20.2	29.4
MER11	ZNF525	MER11C	MER11D	0.3431	0	0.343074	0	ERV/LTR	LTR	Catarrhini	Hominoidea	29.4	20.2	20.2
HERVK	ZNF189	HERVK_0	HERVK_1	0.3386	0	0.363636	0.025	ERV/LTR	Int	Catarrhini	Hominoidea	29.4	20.2	105
L1P_5end	ZNF429	L1PBa1_5end	L1HS_5end	0.3378	0	0.338214	0.000459348	LINE	5end	Simiiformes	Homininae	43.2	9.1	29.4
L1P_5end	ZNF649	L1P1_5end	L1HS_5end	0.3253	0	0.633058	0.307763	LINE	5end	Hominoidea	Homininae	20.2	9.1	105
HERVI	ZNF726	HERVIP10B3	HERVIP10FH	0.3003	0.0009	0.34375	0.0434783	ERV/LTR	Int	Simiiformes	Catarrhini	43.2	29.4	29.4
L1M_5end	ZNF160	L1M2_5end	L1M2a1_5end	0.2926	0	0.292605	0	LINE	5end	Haplorrhini	Simiiformes	63	43.2	90
LTR7	ZNF700	LTR7C	LTR7d1	0.2893	0	0.289256	0	ERV/LTR	LTR	Simiiformes	Hominoidea	43.2	20.2	29.4
HERVK	ZNF417	HERVK_0	HERVK_1	0.2515	0.0174	0.318182	0.0666667	ERV/LTR	Int	Catarrhini	Hominoidea	29.4	20.2	74
LTR10	ZNF562	LTR10A	LTR10D	0.2475	0	0.25	0.00248756	ERV/LTR	LTR	Simiiformes	Catarrhini	43.2	29.4	43.2
L1M_5end	ZNF317	L1M4b_5end	L1M2a1_5end	0.2453	0	0.245324	0	LINE	5end	Boreoeutheria	Simiiformes	96	43.2	105
L1P_5end	ZNF334	L1PREC2_5end	L1HS_5end	0.2367	0	0.374468	0.137804	LINE	5end	Simiiformes	Homininae	43.2	9.1	105
SVA	ZNF141	SVA_C	SVA_F	0.2069	0	0.206897	0	Retroposon		Homininae	Homo sapiens	9.1	0	43.2
HERVK	ZNF2	HERVK_0	HERVK_1	0.2051	0.0013	0.227273	0.0222222	ERV/LTR	Int	Catarrhini	Hominoidea	29.4	20.2	159
L1M_5end	ZNF136	L1M2_5end	L1M2a1_5end	0.203	0	0.203032	0	LINE	5end	Haplorrhini	Simiiformes	63	43.2	74
MER57	ZNF549	MER57D	MER57E3	0.196	0	0.20598	0.00996678	ERV/LTR	LTR	Euarchontoglires	Primatomorpha	90	76	96
L1P_5end	ZNF160	L1PBa_5end	L1P1_5end	0.1885	0	0.18986	0.00132231	LINE	5end	Simiiformes	Hominoidea	43.2	20.2	90
L1P_3end	ZNF479	L1PB1_3end	L1HS_3end	0.1838	0	0.183798	0	LINE	3end	Simiiformes	Homo sapiens	43.2	0	20.2
MLT1	ZNF134	MLT1E1	MLT1B	0.1698	0	0.17	0.000168393	ERV/LTR	LTR	Eutheria	Boreoeutheria	105	96	105
LTR2	ZNF28	LTR2C	LTR2B	0.1589	0	0.162393	0.00347222	ERV/LTR	LTR	Catarrhini	Hominoidea	29.4	20.2	76
AluY	ZNF441	AluYb8	AluYa5	0.154	0	0.27957	0.125609	SINE		Haplorrhini	Simiiformes	63	43.2	43.2
HERVK	ZNF317	HERVK_0	HERVK_1	0.1506	0.0007	0.177273	0.0266667	ERV/LTR	Int	Catarrhini	Hominoidea	29.4	20.2	105
L1P_5end	ZNF230	L1PA17_5end	L1P1_5end	0.1504	0	0.156863	0.00650138	LINE	5end	Simiiformes	Hominoidea	43.2	20.2	105
L1P_5end	ZNF479	L1P3_5end	L1HS_5end	0.1486	0	0.156393	0.00780891	LINE	5end	Simiiformes	Homininae	43.2	9.1	20.2
HERVH	ZNF75D	HERVH_2	HERVH_1	0.1473	0	0.153226	0.00590551	ERV/LTR	Int	Catarrhini	Hominidae	29.4	15.8	312
L1P_5end	ZNF679	L1PREC2_5end	L1P2_5end	0.1472	0	0.153191	0.00596853	LINE	5end	Simiiformes	Catarrhini	43.2	29.4	43.2
LTR22	ZNF253	LTR22C2	LTR22B2	0.1472	0.0285	0.147222	0	ERV/LTR	LTR	Simiiformes	Catarrhini	43.2	29.4	29.4
L1M_5end	ZNF665	L1M3f_5end	L1M2c_5end	0.1413	0	0.141264	0	LINE	5end	Primates	Haplorrhini	74	63	90
MLT1-int	ZNF584	MLT1H-int	MLT1-int	0.1387	0	0.138667	0	ERV/LTR	Int	Eutheria	Boreoeutheria	105	96	105
LTR12	ZNF316	LTR12	LTR12C	0.1378	0	0.183202	0.0454288	ERV/LTR	LTR	Catarrhini	Hominoidea	29.4	20.2	159
L1P_5end	ZNF222	L1P4d_5end	L1P2_5end	0.1374	0	0.137931	0.000542594	LINE	5end	Simiiformes	Catarrhini	43.2	29.4	105
MLT2	ZNF134	MLT2D	MLT2B5	0.135	0	0.135044	0	ERV/LTR	LTR	Boreoeutheria	Euarchontoglires	96	90	105
L1P_3end	ZNF705B	L1PA14_3end	L1HS_3end	0.1313	0	0.13264	0.0013459	LINE	3end	Simiiformes	Homo sapiens	43.2	0	312
L1M_5end	ZNF677	L1M4b_5end	L1M3a_5end	0.131	0	0.143885	0.012931	LINE	5end	Boreoeutheria	Primatomorpha	96	76	105
L1M_5end	ZNF154	L1MB4_5end	L1M2b_5end	0.1296	0	0.12963	0	LINE	5end	Boreoeutheria	Primates	96	74	105
MER11	ZNF468	MER11A	MER11D	0.1262	0	0.126241	0	ERV/LTR	LTR	Catarrhini	Hominoidea	29.4	20.2	76
L1P_3end	ZNF705D	L1PA14_3end	L1PA6_3end	0.1183	0	0.118336	0	LINE	3end	Simiiformes	Catarrhini	43.2	29.4	312
MLT1	ZNF304	MLT1F1	MLT1C	0.1178	0	0.117775	0	ERV/LTR	LTR	Eutheria	Boreoeutheria	105	96	105
MER11	ZNF433	MER11A	MER11D	0.1177	0	0.11773	0	ERV/LTR	LTR	Catarrhini	Hominoidea	29.4	20.2	74
HERVH	ZNF845	HERVH_4	HERVH_0	0.1176	0	0.117647	0	ERV/LTR	Int	Simiiformes	Hominoidea	43.2	20.2	29.4
LTR22	ZNF254	LTR22A	LTR22E	0.1168	0	0.116788	0	ERV/LTR	LTR	Simiiformes	Catarrhini	43.2	29.4	43.2
SVA	ZNF705A	SVA_C	SVA_E	0.1156	0.0121	0.358621	0.243056	Retroposon		Homininae	Hominini	9.1	6.7	312
MER11	ZNF445	MER11B	MER11D	0.1111	0.0459	0.111111	0	ERV/LTR	LTR	Catarrhini	Hominoidea	29.4	20.2	105
MER11	ZNF33A	MER11B	MER11D	0.1111	0.0268	0.111111	0	ERV/LTR	LTR	Catarrhini	Hominoidea	29.4	20.2	105
LTR5	ZNF614	LTR5B	LTR5A	0.109	0	0.119753	0.0107527	ERV/LTR	LTR	Catarrhini	Hominoidea	29.4	20.2	105
SVA	ZNF225	SVA_C	SVA_E	0.1072	0.0001	0.232184	0.125	Retroposon		Homininae	Hominini	9.1	6.7	105
L1P_3end	ZNF81	L1PB2_3end	L1PA3_3end	0.1067	0	0.106688	0	LINE	3end	Simiiformes	Hominidae	43.2	15.8	105
L1P_5end	ZNF433	L1PREC2_5end	L1P1_5end	0.1064	0	0.106383	0	LINE	5end	Simiiformes	Hominoidea	43.2	20.2	74
MER34	ZNF211	MER34A	MER34D	0.1034	0	0.103448	0	ERV/LTR	LTR	Boreoeutheria	Primates	96	74	96
HERVK	ZNF587	HERVK_0	HERVK_1	0.103	0.0427	0.136364	0.0333333	ERV/LTR	Int	Catarrhini	Hominoidea	29.4	20.2	74
L1M_5end	ZNF133	L1MC4_5end	L1M3e_5end	0.1	0	0.1	0	LINE	5end	Boreoeutheria	Primatomorpha	96	76	105
