## Supplementary Data 1-5 for "Landscape of Evolutionary Arms Races between Transposable Elements and KRAB-ZFP Family": Supplementary Data 5.xlsx

### Sheet: ERV family
Supplementary Data 5. Metadata and evolutionary age of full-length ERV families and subfamilies.
repeat family name	repeat class	repeat classification	repeat copy number	best K from the average silhouettes	manually adjusted K	the average silhouettes
LTR10_HERVI	ERV/LTR	ERV1	25	2	2	0.671545
LTR18_HERVL18	ERV/LTR	ERVL	20	2	2	0.785517
LTR2_HERVE	ERV/LTR	ERV1	32	2	2	0.915249
LTR2_Harlequin	ERV/LTR	ERV1	38	2	2	0.95166
LTR3_HERVK3	ERV/LTR	ERVK	21	2	2	0.647407
LTR5_HERVK	ERV/LTR	ERVK	36	2	2	0.946039
LTR6_HERVS71	ERV/LTR	ERV1	25	3	3	0.742657
LTR7_HERVH	ERV/LTR	ERV1	479	9	8	0.713011
MER11_HERVK11	ERV/LTR	ERVK	23	2	2	0.964114
MER41_MER41-int	ERV/LTR	ERV1	36	2	2	0.887678
MER4_MER4-int	ERV/LTR	ERV1	60	2	2	0.694625
MER57_MER57-int	ERV/LTR	ERV1	31	4	4	0.604205
MER61_MER61-int	ERV/LTR	ERV1	71	2	2	0.887962
MER9_HERVK9	ERV/LTR	ERVK	114	2	4	0.594753
MLT1_MLT-int	ERV/LTR	ERVL-MaLR	91	2	2	0.691467
MLT1_MLT1-int	ERV/LTR	ERVL-MaLR	39	2	2	0.944735
MLT2_ERVL	ERV/LTR	ERVL	154	2	2	0.716652
MST_MST-int	ERV/LTR	ERVL-MaLR	425	2	3	0.617874
THE1_THE1-int	ERV/LTR	ERVL-MaLR	3575	3	3	0.736976

### Sheet: ERV subfamily
repeat subfamily name	repeat family name	repeat class	repeat classification	repeat copy number	repeat average length	emergence era	evolutionary age
LTR10_HERVI_0	LTR10_HERVI	ERV/LTR	ERV1	16	6538	Simiiformes	43.2
LTR10_HERVI_1	LTR10_HERVI	ERV/LTR	ERV1	9	8018	Simiiformes	43.2
LTR18_HERVL18_0	LTR18_HERVL18	ERV/LTR	ERVL	8	6231	Simiiformes	43.2
LTR18_HERVL18_1	LTR18_HERVL18	ERV/LTR	ERVL	12	6401	Simiiformes	43.2
LTR2_HERVE_0	LTR2_HERVE	ERV/LTR	ERV1	25	8413	Catarrhini	29.4
LTR2_HERVE_1	LTR2_HERVE	ERV/LTR	ERV1	7	6644	Catarrhini	29.4
LTR2_Harlequin_0	LTR2_Harlequin	ERV/LTR	ERV1	16	6383	Hominoidea	20.2
LTR2_Harlequin_1	LTR2_Harlequin	ERV/LTR	ERV1	22	7535	Catarrhini	29.4
LTR3_HERVK3_0	LTR3_HERVK3	ERV/LTR	ERVK	16	7017	Catarrhini	29.4
LTR3_HERVK3_1	LTR3_HERVK3	ERV/LTR	ERVK	5	7446	Catarrhini	29.4
LTR5_HERVK_0	LTR5_HERVK	ERV/LTR	ERVK	15	9085	Catarrhini	29.4
LTR5_HERVK_1	LTR5_HERVK	ERV/LTR	ERVK	21	9036	Hominoidea	20.2
LTR6_HERVS71_0	LTR6_HERVS71	ERV/LTR	ERV1	7	9345	Catarrhini	29.4
LTR6_HERVS71_1	LTR6_HERVS71	ERV/LTR	ERV1	11	7389	Hominoidea	20.2
LTR6_HERVS71_2	LTR6_HERVS71	ERV/LTR	ERV1	7	8447	Catarrhini	29.4
LTR7_HERVH_1	LTR7_HERVH	ERV/LTR	ERV1	31	6765	Simiiformes	43.2
LTR7_HERVH_2	LTR7_HERVH	ERV/LTR	ERV1	59	6444	Catarrhini	29.4
LTR7_HERVH_3	LTR7_HERVH	ERV/LTR	ERV1	126	6001	Hominoidea	20.2
LTR7_HERVH_4	LTR7_HERVH	ERV/LTR	ERV1	13	6425	Hominoidea	20.2
LTR7_HERVH_5	LTR7_HERVH	ERV/LTR	ERV1	85	5741	Hominoidea	20.2
LTR7_HERVH_6	LTR7_HERVH	ERV/LTR	ERV1	22	6086	Hominidae	15.8
LTR7_HERVH_7	LTR7_HERVH	ERV/LTR	ERV1	27	5780	Hominidae	15.8
LTR7_HERVH_8	LTR7_HERVH	ERV/LTR	ERV1	116	5954	Homininae	9.1
MER11_HERVK11_0	MER11_HERVK11	ERV/LTR	ERVK	15	8100	Hominoidea	20.2
MER11_HERVK11_1	MER11_HERVK11	ERV/LTR	ERVK	8	7450	Catarrhini	29.4
MER41_MER41-int_0	MER41_MER41-int	ERV/LTR	ERV1	26	5491	Simiiformes	43.2
MER41_MER41-int_1	MER41_MER41-int	ERV/LTR	ERV1	10	6710	Simiiformes	43.2
MER4_MER4-int_0	MER4_MER4-int	ERV/LTR	ERV1	25	7191	Simiiformes	43.2
MER4_MER4-int_1	MER4_MER4-int	ERV/LTR	ERV1	35	6876	Simiiformes	43.2
MER57_MER57-int_0	MER57_MER57-int	ERV/LTR	ERV1	7	6202	Primates	74
MER57_MER57-int_1	MER57_MER57-int	ERV/LTR	ERV1	6	7671	Simiiformes	43.2
MER57_MER57-int_2	MER57_MER57-int	ERV/LTR	ERV1	11	6913	Simiiformes	43.2
MER57_MER57-int_3	MER57_MER57-int	ERV/LTR	ERV1	7	7080	Simiiformes	43.2
MER61_MER61-int_0	MER61_MER61-int	ERV/LTR	ERV1	45	5227	Simiiformes	43.2
MER61_MER61-int_1	MER61_MER61-int	ERV/LTR	ERV1	26	5717	Simiiformes	43.2
MER9_HERVK9_0	MER9_HERVK9	ERV/LTR	ERVK	40	6385	Hominoidea	20.2
MER9_HERVK9_1	MER9_HERVK9	ERV/LTR	ERVK	35	6304	Catarrhini	29.4
MER9_HERVK9_2	MER9_HERVK9	ERV/LTR	ERVK	21	5129	Catarrhini	29.4
MER9_HERVK9_3	MER9_HERVK9	ERV/LTR	ERVK	18	6769	Catarrhini	29.4
MLT1_MLT-int_0	MLT1_MLT-int	ERV/LTR	ERVL-MaLR	60	2489	Primatomorpha	76
MLT1_MLT-int_1	MLT1_MLT-int	ERV/LTR	ERVL-MaLR	31	2360	Boreoeutheria	96
MLT1_MLT1-int_0	MLT1_MLT1-int	ERV/LTR	ERVL-MaLR	20	2402	Eutheria	105
MLT1_MLT1-int_1	MLT1_MLT1-int	ERV/LTR	ERVL-MaLR	19	2216	Boreoeutheria	96
MLT2_ERVL_0	MLT2_ERVL	ERV/LTR	ERVL	121	6373	Simiiformes	43.2
MLT2_ERVL_1	MLT2_ERVL	ERV/LTR	ERVL	33	6712	Simiiformes	43.2
MST_MST-int_0	MST_MST-int	ERV/LTR	ERVL-MaLR	133	2454	Simiiformes	43.2
MST_MST-int_1	MST_MST-int	ERV/LTR	ERVL-MaLR	159	2462	Simiiformes	43.2
MST_MST-int_2	MST_MST-int	ERV/LTR	ERVL-MaLR	133	2448	Simiiformes	43.2
THE1_THE1-int_1	THE1_THE1-int	ERV/LTR	ERVL-MaLR	1702	2310	Simiiformes	43.2
THE1_THE1-int_2	THE1_THE1-int	ERV/LTR	ERVL-MaLR	1181	2287	Simiiformes	43.2
THE1_THE1-int_3	THE1_THE1-int	ERV/LTR	ERVL-MaLR	692	2282	Simiiformes	43.2
