## Supplementary Table 1-3 for "Landscape of Evolutionary Arms Races between Transposable Elements and KRAB-ZFP Family": Supplementary Table 2.xlsx

### Sheet: Supplementary Table 2
Supplementary Table 2. Species used to infer the evolutionary ages of TE copies and subfamilies.
spicies	genome name	branch	branch age	chain file URL
Chimp	PanTro6	Hominini	6.7	https://hgdownload.cse.ucsc.edu/goldenPath/hg38/liftOver/hg38ToPanTro6.over.chain.gz
Bonobo	PanPan3	Hominini	6.7	https://hgdownload.cse.ucsc.edu/goldenPath/hg38/liftOver/hg38ToPanPan3.over.chain.gz
Gorilla	GorGor6	Homininae	9.1	https://hgdownload.cse.ucsc.edu/goldenPath/hg38/liftOver/hg38ToGorGor6.over.chain.gz
orangutan	PonAbe3	Hominidae	15.8	https://hgdownload.cse.ucsc.edu/goldenPath/hg38/liftOver/hg38ToPonAbe3.over.chain.gz
gibbon	NomLeu3	Hominoidea	20.2	https://hgdownload.cse.ucsc.edu/goldenPath/hg38/liftOver/hg38ToNomLeu3.over.chain.gz
Baboon	PapAnu4	Catarrhini	29.4	https://hgdownload.cse.ucsc.edu/goldenPath/hg38/liftOver/hg38ToPapAnu4.over.chain.gz
Crab-eating macaque	MacFas5	Catarrhini	29.4	https://hgdownload.cse.ucsc.edu/goldenPath/hg38/liftOver/hg38ToMacFas5.over.chain.gz
Rhesus	RheMac10	Catarrhini	29.4	https://hgdownload.cse.ucsc.edu/goldenPath/hg38/liftOver/hg38ToRheMac10.over.chain.gz
Proboscis Monkey	NasLar1	Catarrhini	29.4	https://hgdownload.cse.ucsc.edu/goldenPath/hg38/liftOver/hg38ToNasLar1.over.chain.gz
Green Monkey	ChlSab2	Catarrhini	29.4	https://hgdownload.cse.ucsc.edu/goldenPath/hg38/liftOver/hg38ToChlSab2.over.chain.gz
Marmoset	CalJac4	Simiiformes	43.2	https://hgdownload.cse.ucsc.edu/goldenPath/hg38/liftOver/hg38ToCalJac4.over.chain.gz
Tarsier	TarSyr2	Haplorrhini	63	https://hgdownload.cse.ucsc.edu/goldenPath/hg38/liftOver/hg38ToTarSyr2.over.chain.gz
Mouse Lemur	MicMur2	Primates	74	https://hgdownload.cse.ucsc.edu/goldenPath/hg38/liftOver/hg38ToMicMur2.over.chain.gz
Malayan flying lemur	GalVar1	Primatomorpha	76	https://hgdownload.cse.ucsc.edu/goldenPath/hg38/liftOver/hg38ToGalVar1.over.chain.gz
Naked Mole Rat	HetGla2	Euarchontoglires	90	https://hgdownload.cse.ucsc.edu/goldenPath/hg38/liftOver/hg38ToHetGla2.over.chain.gz
Mouse	Mm39	Euarchontoglires	90	https://hgdownload.cse.ucsc.edu/goldenPath/hg38/liftOver/hg38ToMm39.over.chain.gz
Chinese hamster ovary (CHO) K1 cell line	CriGriChoV2	Euarchontoglires	90	https://hgdownload.cse.ucsc.edu/goldenPath/hg38/liftOver/hg38ToCriGriChoV2.over.chain.gz
Rabbit	OryCun2	Euarchontoglires	90	https://hgdownload.cse.ucsc.edu/goldenPath/hg38/liftOver/hg38ToOryCun2.over.chain.gz
Rat	Rn7	Euarchontoglires	90	https://hgdownload.cse.ucsc.edu/goldenPath/hg38/liftOver/hg38ToRn7.over.chain.gz
Sheep	OviAri4	Boreoeutheria	96	https://hgdownload.cse.ucsc.edu/goldenPath/hg38/liftOver/hg38ToOviAri4.over.chain.gz
Horse	EquCab3	Boreoeutheria	96	https://hgdownload.cse.ucsc.edu/goldenPath/hg38/liftOver/hg38ToEquCab3.over.chain.gz
Pig	SusScr11	Boreoeutheria	96	https://hgdownload.cse.ucsc.edu/goldenPath/hg38/liftOver/hg38ToSusScr11.over.chain.gz
Cat	FelCat8	Boreoeutheria	96	https://hgdownload.cse.ucsc.edu/goldenPath/hg38/liftOver/hg38ToFelCat8.over.chain.gz
Dog	CanFam5	Boreoeutheria	96	https://hgdownload.cse.ucsc.edu/goldenPath/hg38/liftOver/hg38ToCanFam5.over.chain.gz
Cow	BosTau9	Boreoeutheria	96	https://hgdownload.cse.ucsc.edu/goldenPath/hg38/liftOver/hg38ToBosTau9.over.chain.gz
Alpaca	VicPac2	Boreoeutheria	96	https://hgdownload.cse.ucsc.edu/goldenPath/hg38/liftOver/hg38ToVicPac2.over.chain.gz
Ferret	MusFur1	Boreoeutheria	96	https://hgdownload.cse.ucsc.edu/goldenPath/hg38/liftOver/hg38ToMusFur1.over.chain.gz
Dolphin	TurTru2	Boreoeutheria	96	https://hgdownload.cse.ucsc.edu/goldenPath/hg38/liftOver/hg38ToTurTru2.over.chain.gz
Chinese Pangolin	ManPen1	Boreoeutheria	96	https://hgdownload.cse.ucsc.edu/goldenPath/hg38/liftOver/hg38ToManPen1.over.chain.gz
Hawaiian monk seal	NeoSch1	Boreoeutheria	96	https://hgdownload.cse.ucsc.edu/goldenPath/hg38/liftOver/hg38ToNeoSch1.over.chain.gz
Manatee	TriMan1	Eutheria	105	https://hgdownload.cse.ucsc.edu/goldenPath/hg38/liftOver/hg38ToTriMan1.over.chain.gz
Wallaby	MacEug2	Theria	159	https://hgdownload.cse.ucsc.edu/goldenPath/hg38/liftOver/hg38ToMacEug2.over.chain.gz
Platypus	OrnAna2	Mammalia	179.2	https://hgdownload.cse.ucsc.edu/goldenPath/hg38/liftOver/hg38ToOrnAna2.over.chain.gz
Chicken	GalGal6	Amniota	312.1	https://hgdownload.cse.ucsc.edu/goldenPath/hg38/liftOver/hg38ToGalGal6.over.chain.gz
Golden eagle	AquChr2	Amniota	312.1	https://hgdownload.cse.ucsc.edu/goldenPath/hg38/liftOver/hg38ToAquChr2.over.chain.gz
Garter snake	ThaSir1	Amniota	312.1	https://hgdownload.cse.ucsc.edu/goldenPath/hg38/liftOver/hg38ToThaSir1.over.chain.gz
Brown kiwi	AptMan1	Amniota	312.1	https://hgdownload.cse.ucsc.edu/goldenPath/hg38/liftOver/hg38ToAptMan1.over.chain.gz
African clawed frog	XenLae2	Tetrapoda	352	https://hgdownload.cse.ucsc.edu/goldenPath/hg38/liftOver/hg38ToXenLae2.over.chain.gz
Lamprey	PetMar3	Vertebrata	530	https://hgdownload.cse.ucsc.edu/goldenPath/hg38/liftOver/hg38ToPetMar3.over.chain.gz
Zebrafish	DanRer10	Vertebrata	530	https://hgdownload.cse.ucsc.edu/goldenPath/hg38/liftOver/hg38ToDanRer10.over.chain.gz
Zebrafish	danRer10	Vertebrata	530	https://hgdownload.cse.ucsc.edu/goldenPath/hg38/liftOver/hg38TodanRer10.over.chain.gz
