## Supplementary Table 1-3 for "Landscape of Evolutionary Arms Races between Transposable Elements and KRAB-ZFP Family": Supplementary Table 3.xlsx

### Sheet: Supplementary Table 4
Supplementary Table 3. Information on RNA-seq data
accession	cell	condition	read type	Number of raw reads	Number of filtered reads using fastp	Number of uniquly mapped reads using STAR	Number of multi-mapped reads using STAR	Proportion of mapped reads [%]	Number of mapped reads to genes	Number of mapped reads to HERVH	Proportion of mapped reads to genes	Proportion of mapped reads to HERVH	size factor estimated using STAR
SRR5587546	primed	wild	single-ended	43497714	43144210	29095312	7998553	85.9765	28567214	308490	66.2133	0.715021	0.929798
SRR5587547	primed	wild	single-ended	52726231	52297542	34475009	9874370	84.802	32533068	430838	62.2076	0.823821	1.22368
SRR5587548	primed	wild	single-ended	43543626	43291606	28329904	7588381	82.9682	25775537	1153042	59.5393	2.66343	0.961924
SRR5587549	primed	TRIM28 KO	single-ended	35604357	35424673	26023294	6533206	91.9035	23588360	279802	66.5874	0.789851	1.13563
SRR5587550	primed	TRIM28 KO	single-ended	51616354	51610131	36800865	7793046	86.4053	29279366	1253094	56.7318	2.428	1.37277
SRR5587551	primed	TRIM28 KO	single-ended	63023314	62426165	44888796	12324296	91.6492	42408449	1147452	67.9338	1.83809	1.65867
